# Metagenomes of Red Sea subpopulations challenge the use of morphology and marker genes to assess *Trichodesmium* diversity

**DOI:** 10.1101/2022.02.13.480231

**Authors:** Coco Koedooder, Etai Landou, Futing Zhang, Siyuan Wang, Subhajit Basu, Ilana Berman-Frank, Yeala Shaked, Maxim Rubin-Blum

## Abstract

The bloom forming *Trichodesmium* are filamentous cyanobacteria of key interest due to their ability to fix carbon and nitrogen within an oligotrophic marine environment. *Trichodesmium* blooms typically comprise a complex assemblage of subpopulations and colony-morphologies that are predicted to exhibit distinct ecological lifestyles. Here, we assessed the poorly studied diversity of *Trichodesmium* in the Red Sea, based on metagenome-assembled genomes (MAGs) and *hetR* gene-based phylotyping.

We assembled four non-redundant MAGs from morphologically distinct *Trichodesmium* colonies (tufts, dense and thin puffs). *T. thiebautii* (puffs) and *T. erythraeum* (tufts) were the dominant species within these morphotypes. While subspecies diversity is present for both *T. thiebautii* and *T. erythraeum*, a single *T. thiebautii* genotype comprised both thin and dense puff morphotypes, and we therefore hypothesize that the phenotypic variation between these morphologies is likely attributed to gene regulation. Additionally, we found the rare non-diazotrophic clade IV and V genotypes, related to *T. nobis* and *T. miru* respectively, that likely occurred as single filaments. *HetR* gene phylogeny indicates that the genotype in clade IV could represent the species *T. contortum*.

We further show that *hetR* phylotyping can overestimate the taxonomic diversity of *Trichodesmium*, as two copies of the *hetR* gene were present within *T. thiebautii* genomes, one of which misidentified this lineage as *T. aureum*. Taken together, our results highlight the importance of re-assessing *Trichodesmium* taxonomy while showing the ability of genomics to capture the complex diversity and distribution of *Trichodesmium* populations.
