## Supplementary Tables 1-5 for "Metagenomes of Red Sea subpopulations challenge the use of morphology and marker genes to assess *Trichodesmium* diversity"

### Sheet: Sheet2
Supplementary Table 1. General information about the Trichodesmium MAGs derived from this study.
MAG ID	Accession Number	HetR phylotype	Size (Mbp)	Completeness	Redundancy	A. Dense-puff (%)	B. Long-puff (%)	C. Tuft (%)
MAG R01	SAMN25809967	T. erythreaum	6.64071	95.8	0.3	2.8	4.4	83
MAG R02	SAMN25809968	T. thiebautii/ T. aureum	6.76933	94.8	0.4	77.1	78.1	4.3
MAG R03	SAMN25809969	T. nobis	5.84065	94	2.5	5	8	3.1
MAG R04	SAMN25809970	T. contortum	4.17626	83	3.1	0.6	1.3	0.6
Supplementary Table 2. General information about the Trichodesmium MAGs derived from other studies.
MAG ID	HetR phylotype	Size (Mbp)	Completeness	Redundancy	Atlantic (%) a1	Atlantic (%) a2	Atlantic (%) a3	Atlantic (%) a5	Atlantic (%) a6	Atlantic (%) a7	Pacific (%) b1	Pacific (%) b2	Pacific (%) c1	Pacific (%) c2
MAG T01-1	T. erythreaum	9.753	86.29	2.84	10.7391	14.5028	12.7652	12.9248	11.538	10.2543	7.52368	4.28872	25.1362	20.7166
MAG T01-2	T. erythreaum	6.208	94.69	0.95	2.62426	4.29927	3.86204	4.36509	3.41013	3.00895	1.79607	1.24553	36.8525	30.2371
MAG T02	T. thiebautii	7.496	97.6	0.73	80.7218	76.4103	78.7136	78.663	79.6448	77.5324	73.9837	77.1648	35.0039	43.3646
*Samples from studies A1-A7: SRR6490004, SRR6490005,SRR6490002,SRR6490006,SRR6490001,SRR6490003; B1-B2: SRR5134611, SRR5134580; C1-C2: SRR7822620, SRR7822621
Supplementary Table 3. Average Nucleotide Identity (ANI) of Trichodesmium MAGs. Values sharing an ANI ≥ 95% are indicated in yellow.
95% ANI cutoff	Okeania	T. miru	MAG R04	T. nobis	MAG R03	T. erythraeum	MAG T01-2	IMS101	MAG R01	MAG T01-1	T. thiebautii Atlantic	T. thiebautii Indian	MAG T02	MAG R02
Okeania hirsuta	1	0.830086	0.826003	0.835163	0.832606	0.825469	0.826602	0.8252	0.825045	0.819461	0.829076	0.828903	0.82959	0.83032
T. miru	0.832506	1	0.945682	0.939019	0.93658	0.879953	0.880957	0.881133	0.883066	0.874017	0.894071	0.892385	0.893716	0.894242
MAG R04	0.832732	0.950287	1	0.937627	0.939097	0.880025	0.87987	0.878634	0.880233	0.880875	0.887408	0.888263	0.887067	0.88626
T. nobis	0.83761	0.936686	0.931029	1	0.952284	0.885651	0.888066	0.888578	0.888934	0.886564	0.904342	0.906423	0.907133	0.906846
MAG R03	0.835243	0.938343	0.935832	0.955772	1	0.883483	0.884069	0.884433	0.884571	0.881415	0.898163	0.900012	0.899877	0.898262
T. erythraeum	0.82831	0.882662	0.875089	0.890416	0.880881	1	0.994464	0.990852	0.973022	0.969619	0.884539	0.895238	0.885786	0.885155
MAG T01-2	0.827164	0.88011	0.874106	0.889161	0.880431	0.99585	1	0.993847	0.974886	0.972716	0.883871	0.893016	0.886099	0.885133
T. erythreum IMS101	0.823784	0.877795	0.868245	0.885431	0.877175	0.988936	0.988957	1	0.969956	0.964506	0.879661	0.890047	0.882632	0.880524
MAG R01	0.826453	0.881402	0.874081	0.888201	0.879554	0.973064	0.974694	0.973575	1	0.984124	0.884388	0.89034	0.886269	0.884466
MAG T01-1	0.819343	0.874377	0.876281	0.885106	0.878457	0.963461	0.965832	0.962476	0.976171	1	0.882636	0.893771	0.887325	0.886391
T. thiebautii Atlantic	0.83091	0.895656	0.880146	0.907014	0.897017	0.883979	0.883806	0.884693	0.885522	0.883827	1	0.97933	0.979537	0.977967
T. thiebautii Indian	0.828352	0.890249	0.878264	0.905317	0.895949	0.890609	0.89065	0.89181	0.888667	0.892775	0.975859	1	0.98449	0.981364
MAG T02	0.828143	0.892044	0.877778	0.907454	0.897098	0.883818	0.884774	0.885144	0.885484	0.881921	0.975822	0.984129	1	0.98346
MAG R02	0.829762	0.893124	0.879518	0.908376	0.895329	0.883438	0.884901	0.885732	0.884434	0.884204	0.976565	0.98348	0.986319	1
Supplementary Table 4. Percentage identity matrix of the hetR sequence of Trichodesmium. Values sharing a hetR identity ≥ 95% are indicated in yellow.
95% cutoff of HetR	Okeania hirsuta	T. miru	MAG R04	T. aureum	T. thiebautii Atlantic (b)	MAG T01-2 (a)	MAG R02 (a)	T. hildebrandtii	Pelagicum F8-8	T. thiebautii	MAG T01-2 (b)	MAG R02 (b)	T. thiebautii Atlantic (a)	MAG R01	MAG T01-1	T. erythreum	T. erythreum IMS101	MAG T01-2	T. tenue	T. contortum	MAG T02
Okeania hirsuta	100	83.48	83.71	84.6	84.38	83.93	83.93	84.15	84.82	84.38	84.6	84.6	87.28	87.28	87.28	86.83	86.83	86.83	85.04	84.38	84.6
T. miru	83.48	100	93.75	87.95	88.17	88.39	88.39	87.72	87.72	87.72	87.95	87.95	90.85	90.85	90.85	90.85	90.85	90.85	92.86	92.86	92.86
MAG R04	83.71	93.75	100	88.17	88.39	88.39	88.39	87.5	87.5	87.5	87.72	87.72	89.96	89.96	89.96	89.96	89.96	89.96	92.19	92.19	92.19
T. aureum	84.6	87.95	88.17	100	99.78	98.88	98.88	95.98	96.65	96.88	97.1	97.1	91.07	91.07	91.07	91.07	91.07	91.07	92.19	91.29	91.52
T. thiebautii Atlantic (b)	84.38	88.17	88.39	99.78	100	99.11	99.11	96.21	96.88	97.1	97.32	97.32	91.29	91.29	91.29	91.29	91.29	91.29	92.41	91.52	91.74
MAG T02 (a)	83.93	88.39	88.39	98.88	99.11	100	100	96.21	96.88	97.1	97.32	97.32	90.85	90.85	90.85	90.85	90.85	90.85	92.41	91.07	91.29
MAG R02 (a)	83.93	88.39	88.39	98.88	99.11	100	100	96.21	96.88	97.1	97.32	97.32	90.85	90.85	90.85	90.85	90.85	90.85	92.41	91.07	91.29
T. hildebrandtii	84.15	87.72	87.5	95.98	96.21	96.21	96.21	100	97.99	97.54	97.77	97.77	90.18	90.18	90.18	90.18	90.18	90.18	91.29	89.96	90.18
Pelagicum F8-8	84.82	87.72	87.5	96.65	96.88	96.88	96.88	97.99	100	98.88	99.11	99.11	90.18	90.18	90.18	90.18	90.18	90.18	91.29	89.96	90.18
T. thiebautii	84.38	87.72	87.5	96.88	97.1	97.1	97.1	97.54	98.88	100	99.78	99.78	90.18	90.18	90.18	90.18	90.18	90.18	91.29	89.96	90.18
MAG T02 (b)	84.6	87.95	87.72	97.1	97.32	97.32	97.32	97.77	99.11	99.78	100	100	90.4	90.4	90.4	90.4	90.4	90.4	91.52	90.18	90.4
MAG R02 (b)	84.6	87.95	87.72	97.1	97.32	97.32	97.32	97.77	99.11	99.78	100	100	90.4	90.4	90.4	90.4	90.4	90.4	91.52	90.18	90.4
T. thiebautii Atlantic (a)	87.28	90.85	89.96	91.07	91.29	90.85	90.85	90.18	90.18	90.18	90.4	90.4	100	100	100	99.55	99.55	99.55	93.97	92.41	92.63
MAG R01	87.28	90.85	89.96	91.07	91.29	90.85	90.85	90.18	90.18	90.18	90.4	90.4	100	100	100	99.55	99.55	99.55	93.97	92.41	92.63
MAG T01-1	87.28	90.85	89.96	91.07	91.29	90.85	90.85	90.18	90.18	90.18	90.4	90.4	100	100	100	99.55	99.55	99.55	93.97	92.41	92.63
T. erythreum	86.83	90.85	89.96	91.07	91.29	90.85	90.85	90.18	90.18	90.18	90.4	90.4	99.55	99.55	99.55	100	100	100	93.97	92.86	93.08
T. erythreum IMS101	86.83	90.85	89.96	91.07	91.29	90.85	90.85	90.18	90.18	90.18	90.4	90.4	99.55	99.55	99.55	100	100	100	93.97	92.86	93.08
MAG T01-2	86.83	90.85	89.96	91.07	91.29	90.85	90.85	90.18	90.18	90.18	90.4	90.4	99.55	99.55	99.55	100	100	100	93.97	92.86	93.08
T. tenue	85.04	92.86	92.19	92.19	92.41	92.41	92.41	91.29	91.29	91.29	91.52	91.52	93.97	93.97	93.97	93.97	93.97	93.97	100	96.65	96.43
T. contortum	84.38	92.86	92.19	91.29	91.52	91.07	91.07	89.96	89.96	89.96	90.18	90.18	92.41	92.41	92.41	92.86	92.86	92.86	96.65	100	99.78
MAG T03	84.6	92.86	92.19	91.52	91.74	91.29	91.29	90.18	90.18	90.18	90.4	90.4	92.63	92.63	92.63	93.08	93.08	93.08	96.43	99.78	100
Supplementary Table 5. HetR sequences used to construct the phylogenetic tree, their accession number or study they belonged to and the clade they were associated to.
HetR ID	Accession number	clade	sequence
T. contortum	AF013031.1	clade IV	CTATATTGAGCAAGGTCAGAATCTGCGTATGACTGGACACCTGCATCATATTGAACCTAAACGGGTTAAAGTGATTGTACAGGAAGTAGAAGAAGCACTAACAAAGGGCAAGTTGTTGAAAATGTTGGGTTCTCAAGAACCTCGATACTTGATTCAGTTTCCCTACGTATGGTTAGAACAATATCCATGGACTCCTGGTTGTTCTCGCCTTCCTGGTAATAATCTTCCTACAGAGGAGAGGAAATATATCGAAAATAAACTTCCTTCAAATATGCCTGATGCTAGATTGATTAATTCTTTTCAGTTTATGGAATTAATTGAGTTCCTGCATAGACGTTCTCAGGAAGATTTGCCAATTGAACGCCGGATGCCTCTGAGTGAAGCTTTGACAGAACATAT…
T. tenue	AF013033.1	clade IV	CTATATTGAACAAGGTCAGAATCTGCGTATGACTGGACACCTGCATCATATTGAACCTAAACGGGTTAAAGTGATTGTGCAGGAAGTAGAAGAAGCACTAACAAAGGGCAAGTTGTTGAAAATGTTGGGTTCTCAAGAACCTCGATACTTGATTCAGTTTCCCTACGTATGGTTAGAAGAATATCCATGGGCTCCTGGTCGTTCTCGCCTTCCTGGTAATAATCTTACTACAGAGGAGAGAAAATATATCGAAGGTAAACTTCCTTCAAATATGCCTGATGCTAGATTGATTAATTCTTTTCAGTTTATGGAATTAATTGAGTTCCTACATAGGCGTTCTCAGGAAGATTTCCCAACTGAACGCCGGATGCCCCTAAGTGAAGCTTTGACAGAACATAT…
T. erythreum IMS101	AF410432.1	clade III	ATGATGAAAACCGATACGGATCTAATAAATAGTCTGAGTCCAAGTGCTATGGATCAGATTATGTTATATCTAGCCTTTAGTGCCATGAGGACAAGTGGGCATCGTCATGGAGCTTTTTTAGATGCCGCTGCAACAGCAGCTAAGTGTGCGATTTATATGACCTATATTGAACAAGGTCAAAATCTTCGTATGACTGGACACCTACATCATATTGAACCCAAACGGGTTAAAGTGATTGTGCAGGAAGTAGAAGAAGCACTAACAAAGGGTAAATTGTTAAAAATGTTGGGTTCTCAAGAACCTCGATACTTAATTCAGTTTCCCTATGTATGGTTAGAACAATATCCCTGGACTCCTAGTCGTTCTCGCCTTCCTGGTAATAATCTTACTACAGAAGAA…
T. hildebrandtii	AF490679.1	clade I	CTATGGTGAACAAGGTCAAAATTTGCGCATGACTGGACACCTACATCATATTGAACCTAAACGGGTTAAGGTGATTGTCCAGGAAGTGGAAGAAGCGCTAACAAAGGGCAAGTTGTTGAAAATGTTGGGTTCTCAAGAACCTCGATATTTGATTCAGTTTCCTTATGTATGGCTAGAAGAATATCCTTGGACTCCCGGTCGTCCTCGCCTTCCTGGTGGTAGTCTGACTACAGAGGAGAAGGGATATATCGAAGCTAAACTTCCTTCAAATATACCTGATGCTAGATTGATTAATTCTTTTCNGTTTATGGAATTAATTGAGTTTCTCCATAGGCGTTCTCAGGAAGATTTACCATCTGAGCGCCGGATGCCGTTAAGCGAAGCTTTGGCAGAACATAT…
T. aureum	AF490680.1	clade II	CTATGTTGAACAAGGTCAAAATTTGCGTATGACTGGACACCTACATCATATTGAACCTAAACGGGTTAAGGTGATTGTCCAGGAAGTGGAAGAAGCACTAACAAAGGGCAAGTTATTGAAAATGTTGGGTTCTCAAGAACCTCGATACTTGATTCAGTTTCCTTATGTATGGCTAGAAGAATATCCTTGGACTCCCGGTTGTCCTCGCGTTCCTGGTAGTAATCTGACTACAGAGGAGAAGAGGCTTATCGAAGCTAAACTTCCTTCAAATATACCTGATGCTAGATTGATTAATTCTTTTCAGTTTATGGAATTAATTGAGTTTCTCCATAGGCGTTCTCAGGAAGATTTACCACCTGAACGCCGGATGCCATTAAGTGAAGCTTTGGCAGAACATAT…
T. thiebautii	AF490684.1	clade I	CTATGTTGAACAAGGTCAAAATTTGCGTATGACTGGACACCTACATCATATTGAACCTAAACGGGTTAAGGTGATTGTCCAGGAAGTGGAAGAAGCGCTAACAAAGGGCAAGTTGTTGAAAATGTTGGGTTCTCAAGAACCTCGATATTTGATCCAGTTTCCTTATGTATGGCTAGAAGAATATCCTTGGACTCCCGGTCGTCCTCGCGTTCCTGGTGGTAATCTGACTACCGAGGAGAAGGGATGTATCGAAGCTAAACTTCCTTCAAATATACCTGATGCTAGATTGATTAATTCTTTTCAGTTTATGGAATTAATTGAGTTTCTCCATAGGCGTTCTCAGGAAGATTTACCATCTGAACGCCGGATGCCATTAAGCGAAGCTTTGGCAGAACATAT…
Pelagicum F8-8	AF490696.1	clade I	CTATGTTGAACAAGGTCAAAATTTGCGCATGGCTGGACACCTACATCATATTGAACCTAAACGGGTTAAGGTGATTGTCCAGGAAGTGGAAGAAGCGCTAACAAAGGGCAAGTTGTTGAAAATGTTGGGTTCTCAAGAACCTCGATATTTGATTCAGTTTCCTTATGTATGGCTAGAAGAATATCCTTGGACTCCCGGTCGTCCTCGCGTTCCTGGTGGTAATCTGACTACCGAGGAGAAGGGATATATCGAAGCTAAACTTCCTTCAAATATACCTGATGCTAGATTGATTAATTCTTTTCAGTTTATGGAATTAATTGAGTTTCTCCATAGGCGTTCTCAGGAAGATTTACCATCTGAACGCCGGATGCCATTAAGCGAAGCTTTGGCAGAACATAT…
T. thiebautii Atlantic (b)	Delmont 2021	clade II	TATCTGGCGTTTAGTGCTATGAGGACAAGTGGTCATCGTCATGGGGCTTTTTTGGATGCAGCTGCAACAGCGGCTAAGTGTGTGATCTATATGACCTATGTTGAACAAGGTCAAAATTTGCGTATGACTGGACACCTACATCATATTGAACCTAAACGGGTTAAGGTGATTGTCCAGGAAGTGGAAGAAGCACTAACAAAGGGCAAGTTGTTGAAAATGTTGGGTTCTCAAGAACCTCGATACTTGATTCAGTTTCCTTATGTATGGCTAGAAGAATATCCTTGGACTCCCGGTTGTCCTCGCGTTCCTGGTAGTAATCTGACTACAGAGGAGAAGAGGCTTATCGAAGCTAAACTTCCTTCAAATATACCTGATGCTAGATTGATTAATTCTTTTCAG…
T. thiebautii Atlantic (a)	Delmont 2021	clade III	AAAACCGATACGGATCTAATAAATAGTCTGAGTCCAAGCGCTATGGATCAGATTATGTTATATCTAGCCTTTAGTGCCATGAGGACAAGTGGGCATCGTCATGGAGCTTTTTTAGATGCCGCTGCAACAGCAGCTAAGTGTGCGATTTATATGACCTATATTGAACAAGGTCAAAATCTTCGTATGACTGGACACCTACATCATATTGAACCCAAACGGGTTAAAGTGATTGTGCAGGAAGTAGAAGAAGCACTAACAAAGGGTAAATTGTTAAAAATGTTGGGTTCTCAAGAACCTCGATACTTAATTCAGTTTCCCTATGTATGGTTAGAACAATATCCCTGGACTCCTAGTCGTTCTCGCCTTCCTGGTAATAATCTTACTACAGAAGAAAAGCGA…
T. erythreum	Delmont 2021	clade III	ATGATGAAAACCGATACGGATCTAATAAATAGTCTGAGTCCAAGTGCTATGGATCAGATTATGTTATATCTAGCCTTTAGTGCCATGAGGACAAGTGGGCATCGTCATGGAGCTTTTTTAGATGCCGCTGCAACAGCAGCTAAGTGTGCGATTTATATGACCTATATTGAACAAGGTCAAAATCTTCGTATGACTGGACACCTACATCATATTGAACCCAAACGGGTTAAAGTGATTGTGCAGGAAGTAGAAGAAGCACTAACAAAGGGTAAATTGTTAAAAATGTTGGGTTCTCAAGAACCTCGATACTTAATTCAGTTTCCCTATGTATGGTTAGAACAATATCCCTGGACTCCTAGTCGTTCTCGCCTTCCTGGTAATAATCTTACTACAGAAGAA…
T. miru	Delmont 2021	clade V	ATAATGAAAAGCGATACCGATCTGATTAATAGTCTTGGCCCCAGTGCCATGGATCAAATTATGTTATATTTAGCATTTAGTGCTATGAGGACAAGTGGGCATCGTCATGGGGCTTTTTTAGATGCCGCCGCAACAGCAGCTAAGTGTGCGATTTACATGACTTATATTGAACAAGGCCAGAATCTGCGTATGACTGGACACTTGCATCATATTGAGCCTAAACGGGTTAAAGTAATTGTGCAGGAAGTAGAAGAAGCACTAACAAAGGGAAAGTTGTTAAAAATGTTGGGTTCTCAAGAACCTCGATATTTGATTCAGTTTCCTTACGTATGGTTAGAACAATATCCCTGGGTTCCAGGTCGTTCTCGCCTTCCTGGTAACAATTTTACTAAAGAAGAG…
MAG T02 (b)	other	clade I	atgaagagtgataccgagctaataaatagcctcagccccagcgctatggatcagattatgttatatctggcgtttagtgctatgaggacaagtggtcatcgtcatggggcttttttggatgcagctgcaacagcggctaagtgtgcgatctatatgacctatgttgaacaaggtcaaaatttgcgtatgactggacacctacatcatattgaacctaaacgggttaaggtgattgtccaggaagtggaagaagcgctaacaaagggcaagttgttgaaaatgttgggttctcaagaacctcgatatttgattcagtttccttatgtatggctagaagaatatccttggactcccggtcgtcctcgcgttcctggtggtaatctgactaccgaggagaag…
MAG T02 (a)	other	clade II	atgaagagtgacaccgagctaataaatagcctcagccccagcgctatggatcagattatgttatatctggcgtttagtgctatgaggacaagtggtcatcgtcatggggcttttttggatgcagctgcaacagcggctaagtgtgtgatctatatgacctatgttgaacaaggtcaaaatttgcgtatgactggacacctacatcatattgaacctaaacgggttaaggtgattgtccaggaagtggaagaagcactaacaaagggcaagttgttgaaaatgttgggttctcaagaacctcgatacttgattcagtttccttatgtatggctagaagaatatccttggactcccggtcgtcctcgcgttcctggtagtaatctgactacagaggagaag…
MAG T01-1	other	clade III	atgaaaaccgatacggatctaataaatagtctgagtccaagcgctatggatcagattatgttatatctagcctttagtgccatgaggacaagtgggcatcgtcatggagcttttttagatgccgctgcaacagcagctaagtgtgcgatttatatgacctatattgaacaaggtcaaaatcttcgtatgactggacacctacatcatattgaacccaaacgggttaaagtgattgtgcaggaagtagaagaagcactaacaaagggtaaattgttaaaaatgttgggttctcaagaacctcgatacttaattcagtttccctatgtatggttagaacaatatccctggactcctagtcgttctcgccttcctggtaataatcttactacagaagaaaag…
MAG T01-2	other	clade III	atgaaaaccgatacggatctaataaatagtctgagtccaagtgctatggatcagattatgttatatctagcctttagtgccatgaggacaagtgggcatcgtcatggagcttttttagatgccgctgcaacagcagctaagtgtgcgatttatatgacctatattgaacaaggtcaaaatcttcgtatgactggacacctacatcatattgaacccaaacgggttaaagtgattgtgcaggaagtagaagaagcactaacaaagggtaaattgttaaaaatgttgggttctcaagaacctcgatacttaattcagtttccctatgtatggttagaacaatatccctggactcctagtcgttctcgccttcctggtaataatcttactacagaagaaaag…
OTU R01	this study	clade II	TGATTGTCCAGGAAGTGGAAGAAGCACTAACAAAGGGCAAGTTGTTGAAAATGTTGGGTTCTCAAGAACCTCGATACTTGATTCAGTTTCCTTATGTATGGCTAGAAGAATATCCTTGGACTCCCGGTCGTCCTCGCGTTCCTGGTAGTAATCTGACTACAGAGGAGAAGAAGCTTATCGAAGCTAAACTTCCTTCAGATATACCTGATGCTAGATTTATTAATTCTTTTCAGTTTATGGAATTAATTGAGTTTCTCCATAGGCGTTCTCAGGAAGATTTACCACCTGAACGCCGGATGCCATTAAGCGAAG
OTU R02	this study	clade III	TGATTGTGCAGGAAGTAGAAGAAGCACTAACAAAGGGTAAATTGTTAAAAATGTTGGGTTCTCAAGAACCTCGATACTTAATTCAGTTTCCCTATGTATGGTTAGAACAATATCCCTGGACTCCTAGTCGTTCTCGCCTTCCTGGTAATAATCTTACTACAGAAGAAAAGCGATATATTGAAGGTAAACTTCCTTCAAATATGCCTGATGCTAGATTGATTAATTCTTTTCAGTTTATGGAATTAATTGAGTTCCTACATAGGCGTTCTCAAGAAGATTTCCCTCCTGAACGCCGAATGCCTCTAAGTGAAG
OTU R03	this study	clade I	TGATTGTCCAGGAAGTGGAAGAAGCGCTAACAAAGGGCAAGTTGTTGAAAATGTTGGGTTCTCAAGAACCTCGATATTTGATTCAGTTTCCTTATGTATGGCTAGAAGAATATCCTTGGACTCCCGGTCGTCCTCGCGTTCCTGGTGGTAATCTGACTACCGAGGAGAAGGGATGTATCGAAGCTAAACTTCCTTCAAATATACCTGATGCTAGATTGATTAATTCTTTTCAGTTTATGGAATTAATTGAGTTTCTCCATAGGCGTTCTCAGGAAGATTTACCATCTGAACGCCGGATGTCATTAAGCGAAG
OTU R04	this study	clade I	TGATTGTGCAGGAAGTAGAAGAAGCACTACCCCCGGGTAAATTGTTAAAAATGTTGGGTTCTCCAGAACCTCGATACTTAATTCAGTTTCCCTATGTATGGTTAGAACAATATCCCTGGACTCCTAGTCGTTCTCGCCTTCCTGGTCATAATCTTACTACAGAAGAAAAGCGATATATTGAAGGTAAACTTCCTTCAAATATGCCTGATGCTAGATTGATTAATTCTTTTCAGTTTATGGAATTAATTGAGTTCCTACATAGACGTTCTCAAGAAGATTTCCCTCCTGAACGCCGGATGCCTCTAAGTGAAG
OTU R05	this study	clade III	TGATTGTACAGGAAGTAGAAGAAGCACTAACAAAGGGCAAGTTGTTGAAAATGTTGGGTTCTCAAGAACCTCGATACTTGATTCAGTTTCCCTACGTATGGTTAGAACAATATCCATGGACTCCTGGTTGTTCTCGCCTTCCTGGTAATAATCTTCCTACAGAGGAGAGGAAATATATCGAAAATAAACTTCCTTCAAATATGCCTGATGCTAGATTGATTAATTCTTTTCAGTTTATGGAATTAATTGAGTTCCTGCATAGACGTTCTCAGGAAGATTTGCCAATTGAACGCCGGATGCCTCTGAGTGAAGGATTATCCT
MAG R02 (b)	this study	clade I	atgaagagtgataccgagctaataaatagcctcagccccagcgctatggatcagattatgttatatctggcgtttagtgctatgaggacaagtggtcatcgtcatggggcttttttggatgcagctgcaacagcggctaagtgtgcgatctatatgacctatgttgaacaaggtcaaaatttgcgtatgactggacacctacatcatattgaacctaaacgggttaaggtgattgtccaggaagtggaagaagcgctaacaaagggcaagttgttgaaaatgttgggttctcaagaacctcgatatttgattcagtttccttatgtatggctagaagaatatccttggactcccggtcgtcctcgcgttcctggtggtaatctgactaccgaggagaag…
MAG R02 (a)	this study	clade II	atgaagagtgacaccgagctaataaatagcctcagccccagcgctatggatcagattatgttatatctggcgtttagtgctatgaggacaagtggtcatcgtcatggggcttttttggatgcagctgcaacagcggctaagtgtgtgatctatatgacctatgttgaacaaggtcaaaatttgcgtatgactggacacctacatcatattgaacctaaacgggttaaggtgattgtccaggaagtggaagaagcactaacaaagggcaagttgttgaaaatgttgggttctcaagaacctcgatacttgattcagtttccttatgtatggctagaagaatatccttggactcccggtcgtcctcgcgttcctggtagtaatctgactacagaggagaag…
MAG R01	this study	clade III	atgaaaaccgatacggatctaataaatagtctgagtccaagcgctatggatcagattatgttatatctagcctttagtgccatgaggacaagtgggcatcgtcatggagcttttttagatgccgctgcaacagcagctaagtgtgcgatttatatgacctatattgaacaaggtcaaaatcttcgtatgactggacacctacatcatattgaacccaaacgggttaaagtgattgtgcaggaagtagaagaagcactaacaaagggtaaattgttaaaaatgttgggttctcaagaacctcgatacttaattcagtttccctatgtatggttagaacaatatccctggactcctagtcgttctcgccttcctggtaataatcttactacagaagaaaag…
MAG R03	this study	clade IV	atgaaaagtgataccgatctgattaatagccttggccccagtgctatggatcaaattatgttatatttagcatttagtgctatgagaacaagtgggcatcgtcacggggcttttttagatgcagccgcaacagcagctaagtgtgcgatttatatgacctatattgagcaaggtcagaatctgcgtatgactggacacctgcatcatattgaacctaaacgggttaaagtgattgtacaggaagtagaagaagcactaacaaagggcaagttgttgaaaatgttgggttctcaagaacctcgatacttgattcagtttccctacgtatggttagaacaatatccatggactcctggttgttctcgccttcctggtaataatcttcctacagaggagagg…
MAG R04	this study	clade V	atgatgaaaagcgataccgatctgattaatagtcttggccccagcggcatggatcagattatgttatatttagcgtttagtgccatgaggacaagtggacatcgtcatggggcttttttagatgcagctgcaacagcagctaagtgtgccatttatatgacttatattgaacaaggtcagaatcttcgtatgactggacacctgcatcatattgaacctaaaagagttaaagtaattgtgcaggaagtacaagaggcactaacaaagggaaagttgttgaaaatgttgggttctcaagaacctcgatatttgattcagtttccttacgtatggttagaacaatatccttggactcctggtcgttctcgccttcctggtagcaattttactaaagaggag…
Okeania hirsuta	outgroup	outgroup	atgaaaaatgataccgatctgattaatagccttagccccagtgctatggatcagattatgttatatttagcatttagtgccatgaggacgagtgggcatcgtcatggagctttcttggatgcagctgcaactgcggctaaatgtgcgatttatatgacctatattgaacaaggtaaaaatctgcgcatgacaggacatctgcatcacatagaacctaaacgggttaaagtaattgtgcaagaagtagaagaagcgctcactaaaggtaaactactaaaaatgttgggttctcaagaacctcgctatttgattcagtttccctatgtgtggctcgaacaatatccttggaatcctgggcaatcaagggttcctggtaaaaatcttactactgaggaaaag…
